# An optimized protocol for *Candida albicans* infection in *Schmidtea mediterranea* to study fungal pathogenesis and host defense

**DOI:** 10.64898/2025.12.06.691972

**Authors:** Nora M. Shamoon, Beryl N. Arinda, Simriya Sandhu, Deepika Gunasekaran, Néstor J. Oviedo, Clarissa J. Nobile

## Abstract

*Candida albicans* is a common opportunistic fungal pathogen that asymptomatically colonizes most humans. Although typically a benign commensal, dysbiosis caused by antibiotic use, immune dysfunction, or epithelial barrier disruption can trigger fungal overgrowth and infection, ranging from superficial mucosal disease to life-threatening systemic candidiasis. New preclinical infection models are needed to dissect *C. albicans* pathogenesis *in vivo* across distinct stages of infection and with different measurable host outcomes. We previously established the planarian *Schmidtea mediterranea* as an invertebrate host for studying host-pathogen interactions during *C. albicans* infection. *S. mediterranea* relies entirely on conserved innate immune mechanisms capable of overcoming infection with pathogenic microorganisms, including bacteria and fungi. Planarians’ remarkable regenerative capacity and accessible stem cell populations make this organism a tractable model to analyze early immune responses, tissue repair, and pathogen clearance *in vivo*. This model supports simultaneous analysis of fungal virulence and host transcriptional responses, providing valuable insights into infection dynamics. Here, we present an updated protocol with detailed modifications, standardized procedures, and optimized steps for infecting *S. mediterranea* with *C. albicans*, designed to enhance reproducibility and enable systematic studies of fungal pathogenesis and host defense.

**SUMMARY:** We present an optimized and detailed protocol for using the planarian *Schmidtea mediterranea* as a model system to study host-pathogen interactions during fungal infection. This method builds on our previous procedure for infecting planarians with the human fungal pathogen *Candida albicans*, providing detailed guidance to enhance reproducibility and experimental consistency. The system enables comprehensive, parallel analysis of both host and pathogen responses throughout infection – from initial colonization and disease progression to diverse host outcomes, including clearance or mortality.
