## Supplemental File 2 (Host Outcomes Tracking Template) for "An optimized protocol for *Candida albicans* infection in *Schmidtea mediterranea* to study fungal pathogenesis and host defense"

### Sheet: Sheet1
Infection cycle:	Date:	Date:	Date:	Date:	Date:	Date:	Date:
Condition:	1 DPI	2 DPI	3 DPI	4 DPI	5 DPI	6 DPI	7 DPI
Asymptomatic (0)
No difference from uninfected controls
Mild (1)
Lethargic/unreactive
Abnormal pigmentation
Head and/or tail regression
Unattached to plate/floating
Muscle spasms/contractions
Scrunching/dragging/looping
Small lesion/nick
Severe (2)
Multiple debilitating symptoms
Bulges
Eye film, head and/or eye loss, fragmented
Open wound/large lesion/tissue lysis
C-like position or flat immobile
Dead (3)
# of dead animals:
Survivors
# of survivors:
Other notes:
