## Supplemental File 3 (Table of Materials) for "An optimized protocol for *Candida albicans* infection in *Schmidtea mediterranea* to study fungal pathogenesis and host defense"

### Sheet: Sheet1
Name of Material/Equipment	Company	Catalog Number	Comments
Puritan™ Applicator Sticks	Thermo Fisher	22-029-491	C. albicans culturing
Culture Tubes, Disposable, Borosilicate Glass 18x150mm	VWR	47729-583	C. albicans culturing
Eppendorf® New Brunswick™ Innova® 44/44R Incubator Shaker	Eppendorf	EPM1282-0004-1EA	C. albicans culturing
Microbiological static Incubator, Stainless Steel	Fisher Scientific	15-015-2634	C. albicans culturing
15mL Conical Tubes	VWR	89039-664	C. albicans harvesting
Paramaldehyde, 16% solution, molecular biology grade	Electron Microscopy Sciences	15710	Fixative reagent
24-well, Non-treated, Polystyrene plate	Fisher Scientific	08-772-51	Immunostaining
20mL Scintillon Clear Glass bottles	Fisher Scientific	12-100-006	Immunostaining
Candida albicans Polyclonal Antibody anti-Rabbit, IgG	Thermo Fisher	PA1-27158	Immunostaining
Secondary Antibody Goat anti-Rabbit, IgG, Alexa Fluor™ 568	Fisher Scientific	A-11011	Immunostaining
6-well, Non-treated, Polystyrene plate	Fisher Scientific	08-772-49	Infection assays
N-Acetyl-L-cysteine	Sigma Aldrich	A7250-50G	Mucolytic and sacrificial reagent fixation
Fisherbrand™ RNase-Free Disposable Pellet Pestles	Fisher Scientific	12-141-368	Planarian homogenization
Fisherbrand™ Pellet Pestle™ Cordless Motor	Fisher Scientific	12-141-361	Planarian homogenization
Sodium chloride (NaCl)	Sigma Life Science	S3014-500G	Planarian medium/water (1x Montjuïc salts)
Calcium chloride (CaCl2)	Sigma-Aldrich	C5080-500G	Planarian medium/water (1x Montjuïc salts)
Magnesium sulfate (MgSO4)	Sigma-Aldrich	M7506-500G	Planarian medium/water (1x Montjuïc salts)
Magnesium chloride (MgCl2)	Sigma	M8266-100G	Planarian medium/water (1x Montjuïc salts)
Potassium chloride (KCl)	Sigma Life Science	P9541-500G	Planarian medium/water (1x Montjuïc salts)
Sodium bicarbonate (NaHCO3)	Sigma-Aldrich	S5761-1KG	Planarian medium/water (1x Montjuïc salts)
Glycerol, molecular biology grade	Fisher Scientific	G33-4	Supplement for cryogenic storage of C. albicans
BioTek Epoch 2 Microplate Spectrophotometer	Agilent	26354	To measure optical density
Disposable cuvettes	Fisher Scientific	14-955-127	To measure optical density of cultures
Dextrose (D-glucose)	Fisher Scientific	D16-3	YPD medium
Peptone, bacteriological grade	HIMEDIA/VWR	89129-480	YPD medium
Yeast extract	Thermo Fisher	212750	YPD medium
Agar, bacteriological grade	VWR	89405-066	YPD medium
Microscope Slides	VWR	16004-368
Sterile Disposable Graduated Transfer Pipettes	Fisher Scientific	13-711-9CM
Disposable Petri Dishes, 100 x 15 mm	VWR	25384-342
1.7mL Microcentrifuge tubes - Clear (pack of 500)	VWR	490004-436
Nikon AZ100 Multizoom microscope	Nikon
